# Genome-wide decoupling of H2Aub and H3K27me3 in early mouse development

**DOI:** 10.1101/2021.03.23.436550

**Authors:** Yezhang Zhu, Jiali Yu, Yan Rong, Yun-Wen Wu, Heng-Yu Fan, Li Shen

## Abstract

Polycomb group (PcG) proteins are crucial chromatin regulators during development. H2Aub and H3K27me3 are catalyzed by Polycomb-repressive Complex 1 and 2 (PRC1/2) respectively, and largely overlap in the genome due to mutual recruitment of the two complexes. However, whether PRC1/H2Aub and PRC2/H3K27me3 can function independently remains obscure. Here we uncovered a genome-wide decoupling of H2Aub and H3K27me3 in preimplantation mouse embryos, at both canonical PcG targets and broad distal domains. H2Aub represses future bivalent genes without H3K27me3 but does not contribute to maintenance of H3K27me3-dependent non-canonical imprinting. Our study thus revealed their distinct and independent functions in early mammalian development.
