## Supplementary material for "Genome-wide decoupling of H2Aub and H3K27me3 in early mouse development": Table S1

### Sheet: Sheet1
Supplementary Table S1. Summary of datasets generated in this study.
Sample	Total reads	Mapping efficiency	Uniquely mapping efficiency	Correlation
Sperm-r1	48908560	0.9747	0.7898	0.94
Sperm-r2	52994121	0.9654	0.7831
Oocyte-r1	27786683	0.8558	0.6975	0.89
Oocyte-r2	25172309	0.8012	0.6417
1-cell-r1	27151174	0.7099	0.5408	0.65
1-cell-r2	28674484	0.1837	0.14
2-cell-r1	27761923	0.9052	0.7169	0.75
2-cell-r2	30779569	0.3518	0.2767
4-cell-r1	34681111	0.9294	0.7448	0.95
4-cell-r2	27082145	0.8812	0.7031
8-cell-r1	29384738	0.7798	0.6282	0.92
8-cell-r2	29689052	0.8976	0.7215
mESC-r1	12355700	0.9225	0.7815	0.97
mESC-r2	13787479	0.9608	0.8069
Blastocyst	29756956	0.522	0.4273
200-mESC-H3K4me3-r1	13015229	0.3781	0.2988	0.9
200-mESC-H3K4me3-r2	9696520	0.7989	0.654
20-mESC-H3K4me3-r1	13717679	0.5511	0.4491	0.71
20-mESC-H3K4me3-r2	8188429	0.3486	0.2701
